# Plasticity in parental effects confers rapid larval thermal tolerance in *Nematostella vectensis*

**DOI:** 10.1101/2020.06.15.153148

**Authors:** Hanny E. Rivera, Cheng-Yi Chen, Matthew C. Gibson, Ann M. Tarrant

## Abstract

Parental effects can prepare offspring for different environments and facilitate survival across generations. We exposed parental populations of the estuarine anemone, *Nematostella vectensis*, from Massachusetts to elevated temperatures and quantified larval mortality across a temperature gradient. We find that parental exposure to elevated temperatures results in a consistent increase in larval thermal tolerance (mean ΔLT50: 0.3°C), and larvae from subsequent spawns return to baseline thermal thresholds when parents are returned to normal temperatures. Histological analyses of gametogenesis in females suggests these dynamic shifts in larval thermal tolerance may be facilitated by maternal effects in non-overlapping gametic cohorts. We also compared larvae from North Carolina (a genetically distinct population with higher baseline thermal tolerance) and Massachusetts parents, and found larvae from heat-exposed Massachusetts parents have thermal thresholds comparable to larvae from unexposed North Carolina parents. North Carolina parents also increased larval thermal tolerance under the same high-temperature regime, suggesting plasticity in parental effects is an inherent trait for *N. vectensis*. Overall, we find larval thermal tolerance in *N. vectensis* shows both a strong genetic basis and phenotypic plasticity. Further understanding the mechanisms behind these shifts can elucidate the fate of thermally sensitive ectotherms in a rapidly changing thermal environment.
