## Supplementary material for "Plasticity in parental effects confers rapid larval thermal tolerance in *Nematostella vectensis*": table S1

### Sheet: CloneLines
	Experiment	Family ID	Treatment	Sex	Clone ID	N	N/Group
	Combined Parental and Maternal/Paternal Effects	P1	Control	Female	AAA	4	16
					CC	4				Table S1. Breakdown of lineages in parental populations. Each parental population (family) was composed of distinct genetic lineages (clone ID) of male and female anemones. These were replicated across parental treatment to control the genetic composition of the parents. N refers to the number of individual anemones of that lineage in that parental population. N/Group gives the total number of an…
					FF	4
					JJ	4
				Male	D	3	9
					E	3
					S	3
			STHS	Female	AAA	4	16
					CC	4
					FF	4
					JJ	4
				Male	D	3	9
					E	3
					S	3
		P2	Control	Female	II	4	16
					LL	4
					QQ	4
					YY	4
				Male	B	3	9
					KL	3
					KK	3
			STHS	Female	II	4	16
					LL	4
					QQ	4
					YY	4
				Male	B	3	9
					KL	3
					KK	3
		P4	Control	Female	GG	4	16
					HH	4
					MM	4
					PP	4
				Male	A	3	9
					G	3
					V	3
			STHS	Female	GG	4	16
					HH	4
					MM	4
					PP	4
				Male	A	3	9
					G	3
					V	3
		G1	Control	Female	AA	1	10
					DD	2
					EE	1
					NN	1
					MM	2
					UU	3
				Male	C	2	6
					F	2
					J	2
			STHS	Female	AA	1	10
					DD	2
					EE	1
					NN	1
					MM	2
					UU	3
				Male	C	2	6
					F	2
					J	2
			Control	Female	AA	1	10
					DD	2
					EE	1
					NN	1
					MM	2
					UU	3
			STHS	Male	C	2	6
					F	2
					J	2
			STHS	Female	AA	1	10
					DD	2
					EE	1
					NN	1
					MM	2
					UU	3
			Control	Male	C	2	6
					F	2
					J	2
		G2	Control	Female	A1	2	10
					B1	2
					C1	1
					D1	3
					GG	2
				Male	H	1	6
					N	1
					P	1
					D	2
					E	1
			STHS	Female	A1	2	10
					B1	2
					C1	1
					D1	3
					GG	2
				Male	H	1	6
					N	1
					P	1
					D	2
					E	1
			Control	Female	A1	2	10
					B1	2
					C1	1
					D1	3
					GG	2
			STHS	Male	H	1	6
					N	1
					P	1
					D	2
					E	1
			STHS	Female	A1	2	10
					B1	2
					C1	1
					D1	3
					GG	2
			Control	Male	H	1	6
					N	1
					P	1
					D	2
					E	1
		G3	Control	Female	BBB	2	10
					E1	2
					RR	2
					WW	2
					HH	2
				Male	O	1	6
					Q	1
					R	1
					I	1
					B	2
			STHS	Female	BBB	2	10
					E1	2
					RR	2
					WW	2
					HH	2
				Male	O	1	6
					Q	1
					R	1
					I	1
					B	2
			Control	Female	BBB	2	10
					E1	2
					RR	2
					WW	2
					HH	2
			STHS	Male	O	1	6
					Q	1
					R	1
					I	1
					B	2
			STHS	Female	BBB	2	10
					E1	2
					RR	2
					WW	2
					HH	2
			Control	Male	O	1	6
					Q	1
					R	1
					I	1
					B	2
		G4	Control	Female	A1	2	18
					B1	2
					C1	1
					D1	3
					GG	4
					G1	6
				Male	H	1	9
					N	1
					P	1
					D	2
					E	1
					C	3
			STHS	Female	A1	2	18
					B1	2
					C1	1
					D1	3
					GG	2
					JJ	5
					RR	3
				Male	H	1	9
					N	1
					P	2
					D	3
					E	1
					J	1
			Control	Female	AAA	4	16
					CC	4
					FF	4
					JJ	4
			STHS	Male	D	3	9
					E	3
					S	3
			STHS	Female	OO	12	18
					JJ	1
					L1	3
					YY	2
			Control	Male	F	2	10
					I	5
					KL	3
		G5	Control	Female	AA	1	18
					DD	5
					EE	1
					NN	1
					MM	4
					UU	3
					XX	3
				Male	C	2	9
					F	2
					J	2
					H	2
					N	1
			STHS	Female	AA	1	20
					DD	2
					EE	1
					NN	1
					MM	2
					UU	3
					PP	8
					MO	2
				Male	C	2	10
					F	2
					J	3
					H	2
					N	1
			Control	Female	AA	4	16
					DD	4
					EE	4
					NN	4
				Male	C	3	9
					F	3
					J	3
			STHS	Female	TT	5	18
					MO	6
					MP	7
			Control	Male	S	5	10
					E	3
					G	2
		G6	Control	Female	GG	4	16
					HH	4
					MM	4
					PP	4
				Male	A	3	9
					G	3
					V	3
			STHS	Female	II	4	16
					LL	4
					QQ	4
					YY	4
				Male	B	3	9
					KL	3
					KK	3
			Control	Female	BBB	2	18
					E1	2
					RR	2
					WW	2
					HH	4
					ZZ	5
					PP	1
			STHS	Male	O	3	10
					Q	1
					R	1
					I	1
					B	4
			STHS	Female	SS	2	18
					II	3
					TT	8
					MO	5
			Control	Male	KL	2	10
					E	5
					A	3
	Larval Gene Expression	R1	Control	Female	AAA	4	16
					CC	4
					FF	4
					JJ	4
				Male	D	3	9
					E	3
					S	3
			STHS	Female	AAA	4	16
					CC	4
					FF	4
					JJ	4
				Male	D	3	9
					E	3
					S	3
		R2	Control	Female	II	4	16
					LL	4
					QQ	4
					YY	4
				Male	B	3	9
					KL	3
					KK	3
			STHS	Female	II	4	16
					LL	4
					QQ	4
					YY	4
				Male	B	3	9
					KL	3
					KK	3
		R3	Control	Female	AA	4	16
					DD	4
					EE	4
					NN	4
				Male	C	3	9
					F	3
					J	3
			STHS	Female	AA	4	16
					DD	4
					EE	4
					NN	4
				Male	C	3	9
					F	3
					J	3
		R4	Control	Female	GG	4	16
					HH	4
					MM	4
					PP	4
				Male	A	3	9
					G	3
					V	3
			STHS	Female	GG	4	16
					HH	4
					MM	4
					PP	4
				Male	A	3	9
					G	3
					V	3

### Sheet: qPCR_samples
		Baseline		Acute Heat Shock Immediate		18 hours Post Acute Heat Shock
	Group ID	Control Parents	STHS Parents	Control Parents	STHS Parents	Control Parents	STHS Parents
	R1	3	2*	2	0	3	2
	R2	5	5	2	2	2	2
	R3	2	2	2	0	2	3
	R4	5	2	3	0	3	3
	Table S2. Larval cohorts for qPCR experiment. Number of replicates used for qPCR analysis for each parental population and treatment combination. Group ID represents the parental population (see table S1). Baseline refers to samples from which RNA was extracted at 72 hpf without any additional manipulation. Acute heat shock refers to samples that were exposed to 35°C for four hours prior to RNA e…

### Sheet: PrimerSequences
Gene name	Accession Number	Forward Primer	Reverse Primer	Amplicon Size
NvMnSOD2	JGI - 94316	5’- CCATGTCCCCAAACCCAAAG -3’	5’- ACATGCTGAAGTTGCCATGG -3’	90
NvCitrateSynthase	JGI - 211386	5’- AGATCACGAGGGTGGTAACG -3’	5’- GGCCAGACCATTCATACCAG -3’	103
NvHSP70	JGI - 234533	5'- TCATCCAGCACTGAAGCAAG -3’	5'- CTCGGCTGATTTTCGTCTAG -3'	76
NvL10	JGI - 237425	5’-GATGTGTTTGTCCCTGCTGG -3’	5’-CAATCTTGGTGGGAATGGCC -3’	85
NvActin	JGI - 234494	5’- TGGACTCTGGTGATGGTGTC -3’	5’- GACTCAACACGGGGAAACTC -3’	108
Nc18S	GenBank - AF2454382.1	5’- GACTCAACACGGGGAAACTC -3’	5’- AACTAAGAACGGCCATGCAC -3’	103
Table S3. Primer sequences used for qPCR
